# Uncovering Predictive Gene and Cellular Signatures for Checkpoint Immunotherapy Response through Machine Learning Analysis of Immune Single-Cell RNA-seq Data

**DOI:** 10.1101/2024.11.16.623986

**Authors:** Asaf Pinhasi, Keren Yizhak

## Abstract

**Background:** Immune checkpoint inhibitors have revolutionized cancer therapy by harnessing the body’s immune system to eliminate tumor cells. However, only a subset of patients responds to treatment. Understanding why only some patients respond remains a critical challenge in cancer research due to the complexity and variability of cellular composition within the tumor microenvironment. Our study presents PRECISE (*Predicting therapy Response through Extraction of Cells and genes from Immune Single-cell Expression data*), a pipeline that leverages single-cell RNA sequencing data and machine learning techniques to predict ICI responses, while maintaining the richness of single-cell information and ensuring interpretability of the results.

**Results:** The PRECISE pipeline implements gene and cell-filtering approaches for optimizing treatment prediction. Utilizing the XGBoost algorithm for predicting patient response to ICI on a dataset of melanoma-infiltrated immune cell achieved an initial Area Under the Curve (AUC) of 0.84. This signal is further improved to 0.89 after Boruta feature selection, revealing an 11-gene predictive signature. Investigation of these genes through SHAP values identified various gene-pair interactions with non-linear conditional effects on predictions. Furthermore, a novel reinforcement learning framework implemented in PRECISE reveals non-predictive single cells that detracts the model’s performance. Altogether, the identified gene- and cell-based signatures demonstrates high prediction power across independent datasets, including lung, breast, brain, and skin cancers.

**Conclusions:** Our approach demonstrates the potential of supervised machine learning and reinforcement learning to enhance the understanding of cancer immunity and improve the prediction of treatment responses using single-cell data.

Understanding patients’ response to immune checkpoint inhibitors (ICIs) is a critical challenge in cancer research, given the complexity and variability of immune interactions within the tumor microenvironment. Our study leverages single-cell RNA sequencing data and aims to utilize machine learning techniques to predict immunotherapy responses, while maintaining the richness of single-cell information and ensuring interpretability of the results. Using a dataset of melanoma immune cells, we conducted thorough preprocessing and applied the XGBoost algorithm in a leave-one-out cross-validation fashion to predict sample response. By labeling cells according to their sample’s response and aggregating predictions, we achieved an initial AUC score of 0.84. This score was improved to 0.89 with the application of Boruta feature selection, which identified key predictive genes, leading to an 11-gene predictive signature. Further analysis pinpointed T cell clusters as significant contributors to immune response. Utilizing SHAP values provided deeper insights into gene behaviors, interactions, and their effects on the model’s predictions. Additionally, a novel reinforcement learning model was developed for single-cell level prediction and characterization, allowing us to identify and analyze the most predictive cells for response and non-response. Our approach demonstrates the potential of sophisticated computational methods to enhance our understanding of cancer immunity and improve the prediction of treatment responses.
