## Supplemental Table 1 for "Uncovering Predictive Gene and Cellular Signatures for Checkpoint Immunotherapy Response through Machine Learning Analysis of Immune Single-Cell RNA-seq Data"

### Sheet: BasicModelScores
			Sample Scores Per Cell Type/Cluster
Sample	Response Label		All cells	Activated T cells	B cells	CD4 helper T cells	CD8 Cytotoxic T cells	Exhausted T cells	Macrophage mature	Monocyte mature	NK cells	NKT cells	Regulatory CD4 T cells	T cells	cDCs dendritic cells	myeloid cells general mature	1	2	3	4	5	6	7	8	9	10	11
Post_P2	0		0.297368	0.268116	0.583333	0.0243902	0.156757	0.280277	0	0	0.666667	0.0689655	0.1	0.284746	0	0	0.5	0.166667	0	0	0.526316	0.0833333	0.119048	0.301587	0.127451	0.578947	0
Pre_P2	0		0.0771513	0.116667	0.833333	0.117647	0.0406091	0.0456621	0	0	0.25	0	0	0.0633484	0	0	1	0	0.025641	0	0.0909091	0.0196078	0.0294118	0.1	0.0307692	0.8	0
Post_P1_2	0		0.254958	0.323944	0.483871	0.179487	0.248705	0.216327	0	0	0.5	0.0294118	0	0.253112	0	0.4	0.464286	0.25	0	0	0.5	0.0416667	0.142857	0.323529	0.159091	0.785714	0
Post_P3	0		0.231198	0.310811	0	0.238636	0.289474	0.152174	0	0.0625	0.142857	0.5	0.269231	0.25	0	0			0	0	0.0673077	0.05	0.152174	0.209677	0.12963	0.518519	0
Pre_P3	0		0.6	0.462185	0.85	0.393939	0.505263	0.449153	0	0.5	0.421053	0.4	0.357143	0.530864	0.615385	0	0.923077		0.473684	0.333333	0.192771		0.357143	0.682927	0.269231	1	0.166667
Post_P3_2	0		0.365922	0.404624	0.666667	0.255814	0.4	0.263441	0	0	0.333333	0.6	0	0.340984	0	0	1		0	0	0.293651	0	0.0555556	0.181818	0	0.4	0
Pre_P4	0		0.196141	0.298701	0.611111	0.314286	0.137615	0.235714	0	0.0151515	0	0	0.2	0.22561	0.046875	0.0740741	0.857143		0	0	0.5	0.0363636	0.111111	0.209302	0.0714286	0.358974	0
Post_P5	0		0.328767	0.346667	1	0.2	0.314685	0.380208	0	0		0.105263	0.136364	0.369231	0	0	1	0	0	0	0.566667	0	0.216216	0.5	0.293103	0	0
Pre_P6	0		0.326389	0	0.849057	0	0.0294118	0.0227273	0	0		0	0	0.0277778	0.0793651	0.307692	0.909091	0.652174	0.179104	0.277778	0.5	0	0.0833333	0	0		0.0192308
Post_P6	0		0.03	0.016	0.333333	0	0.0135135	0.00595238	0.0416667	0		0	0	0.0117647	0	0	0.555556	0.2	0.0166667	0	0.666667	0	0.03125	0	0	0.25	0.00581395
Post_P10	0		0.181818	0.27381	0.583333	0.142857	0.209677	0.142857	0.666667	0.5	0	0.125	0.037037	0.225352	0.222222		0	0.75	0.2	0.0434783	0	0.0151515	0.0714286	0.107143	0	0.630137	0.0454545
Post_P11	0		0.204473	0.310606	0.333333	0.235294	0.218391	0.188889	0	0	0	0	0.4	0.244	0.0434783	0	0		0.09375	0	0.5	0.157895	0.214286	0.255639	0	0.68	0
Pre_P12	0		0.106061	0.193878	0.25	0.030303	0.171598	0.0246914	0.0606061	0.027027	0	0.129032	0	0.143541	0.0555556	0	0.5	0	0	0	1	0.0222222	0.0454545	0.15	0	0.5625	0
Post_P13	0		0.465479	0.262376	0.848739	0.392857	0.369863	0.364372	0	0	0	0.142857	0.333333	0.352113	0	0	0.850877	0	0	0	0.333333	0.327485	0.479167	0.217391	0.333333	0.578947	0.222222
Pre_P15	0		0.125	0.238462	0.4	0.111111	0.135417	0.078125	0	0	0.4	0	0.125	0.108333	0	0	0.75		0	0.142857	0.27027	0	0.0416667	0.0208333	0.0540541	0.6	0
Post_P15	0		0.118421	0.198198	0.8	0.0595238	0.142857	0.106599	0	0	0	0	0.230769	0.139831	0.04	0	0.8	0	0	0.142857	0.291667	0	0.0447761	0	0.0540541	0.666667	0.037037
Post_P16	0		0.198704	0.185841	0.6	0.0909091	0.15544	0.099631	0	0	0.285714	0.0833333	0.166667	0.170391	0.142857	0.6	0.888889	0	0.0769231	0	0.510067	0.0526316	0.0243902	0.030303	0.0769231	0.84	0.0576923
Post_P18	0		0.686275	0.468085	0.912791	0.40678	0.322034	0.527273	0	0	0.2	0	0.368421	0.422535	0	0	0.904192	0	0	0	0.666667	0	0.394737	0.365079		0.761905	0
Pre_P20	0		0.142415	0.356164	0.0769231	0.388889	0.137931	0.084507	0	0	0	0.125	0	0.175439	0	0.1	0	0.0909091	0	0	0.5	0.0306122	0.0285714	0.153846	0.0833333	0.45283	0.0227273
Post_P20	0		0.131285	0.129412	0.538462	0.170213	0.156863	0.0792453	0			0	0.0555556	0.127341	0	1	0.636364	0	0	0.125	0.8	0	0.0535714	0	0.0769231	0.4375	0
Post_P22	0		0.161538	0.252174	0.333333	0.075	0.0909091	0.0955882	0	0	0	0.1	0.166667	0.15566	0.125	0	1	0	0.166667	0	0	0.0689655	0.277778	0.0616438	0	0.619048	0.115385
Post_P23	0		0.0446927	0.0595238	0.25	0.0461538	0.016129	0.0113636	0	0	0.5	0	0	0.037037	0.0909091	0.0769231	0.333333	0.5	0	0	0.166667	0	0	0.0731707	0	0.555556	0
Pre_P25	0		0.272237	0.343511	1	0.0833333	0.235669	0.174721			0.6	0.258065	0.571429	0.258567							0.54955	0	0.08	0.0454545	0.0462428	0.866667	0
Pre_P27	0		0.0612245	0.119048	0	0.142857	0.0571429	0.0609319	0	0	0	0	0.0882353	0.0801527	0	0			0	0	1	0.010582	0.0227273	0.0681818	0	0.285714	0
Post_P28_2	0		0.107527	0.0921053	0	0.118644	0.056	0.104167	0	0	0	0	0.26	0.106796	0	0			0	0	0	0.0229885	0.35	0.125	0	0.521739	0
Post_P30	0		0.127371	0.171875	0.2	0.1	0.104651	0.106299	0	0	0.5	0	0.0769231	0.137339	0.0357143	0	0.2	0	0.0655738	0.0833333	0.8	0	0.122807	0.190476	0.222222	0.384615	0
Pre_P31	0		0.210826	0.358025	0.6	0.171429	0.25	0.178862	0		1	0.136364	0.111111	0.239286	0	0	1	0	0	0.25	0.367816	0	0.25	0	0.267081	1	0.0392157
Post_P12	0		0.0185759	0.0243902	0	0.04	0.0146341	0.0200803	0	0.166667	0	0.0277778	0.05	0.0122951	0	0			0	0		0.00471698	0.131579	0		0.166667	0
Post_P14	0		0.227964	0.233645	0.52381	0.225806	0.348837	0.162162	0	0.291667	0.0588235	0	0	0.214689	0.0465116	0.285714	0.473684		0.0597015	0.5		0	0.117647	0.107143		0.617021	0
Post_P23_2	0		0.0469613	0.018018	0.1875	0.0377358	0.0139535	0.0149813	0	0		0	0.0526316	0.0243902	0	0	0.285714	0.125	0	0		0.00675676	0.0377358	0.015625	0	0.15	0.0185185
Post_P28	0		0.0108401	0	0	0	0.333333	0.0434783	0	0	0	0	0	0.0588235	0	0			0.00566572			0	0.333333	0		0	0
Pre_P1	1		0.388646	0.322581	0	0.230769	0.380952	0.33871			0.615385	0.470588	0.5	0.375691	0.4	0.5	1		0.5	0	0.466165		0.1875	0	0.306452	0.666667	0
Post_P1	1		0.175258	0.204301	0.25	0.147059	0.146853	0.15			0.571429	0.125	0.117647	0.193396	0.111111	0	0.666667	0.333333	0	0	0.442857	0.0909091	0.0833333	0.125	0.158537	0.285714	0
Post_P4	1		0.494815	0.355828	0.465587	0.79661	0.490566	0.325424		1	0.333333	0	0.4	0.375691	0	0	0.539419	0.166667	0.125	0.25	0.727273	0.111111	0.377551	0.0769231	1	0.487562	0
Post_P5_2	1		0.425595	0.583333	0.333333	0.393939	0.395062	0.297491	0	0	0	0.272727	0.2	0.388514	0	0	1	0	0		0.495495		0.0740741	0.333333	0.106742	1
Pre_P7	1		0.36413	0.455172	0.423077	0.443182	0.318519	0.238806				0.166667	0.117647	0.347328			0.387755				0.407407	0	0.104478	0.0588235	0.037037	0.612403	0
Post_P7	1		0.17316	0.164557	0.75	0.04	0.165354	0.163265	0	0	0	0	0.2	0.152439	0	0	0.666667		0	0	1	0	0.148148	0.03125	0.272727	0.5	0
Pre_P8	1		0.438202	0.58156	1	0.525	0.473684	0.32	0	0	0	0	0	0.494253	0	0.2	0.928571		0.027027	0	0.5	0	0	0.0246914	0.5	0.770833	0
Post_P8	1		0.564792	0.415663	0.785714	0.4	0.641667	0.341584	1	0		0.454545	0	0.460581	0		0.639706	0	0	0	0.718447	0.0149254	0.176471	0.05	0.444444	0.631579	0.0833333
Post_P17	1		0.576512	0.496063	0.483871	0.307692	0.718919	0.457143	0.666667		0	1	0	0.589623	0	0	1	0.129032	0		0.390374		0.25		0.266667	0.75	0.5
Post_P19	1		0.593052	0.378378	0.95	0.44	0.489796	0.46988	0	0	0.363636	0.2	0.4	0.579787	0.0277778	0.111111	0.981481	0.5	0.04	0	0.335079		0.434783	0	0.25	0.833333	0
Post_P21	1		0.483568	0.588235	0.280488	0.529412	0.611111	0.469388			0	0.5	0.333333	0.567797	0	0	0.62963	0.0178571	0		0.666667	0	0	0.12		0.488889	0
Pre_P24	1		0.491124	0.47343	0.782609	0.34375	0.454023	0.444444	0.5	0	0	0	0.333333	0.490706	0	0	0.75		0	0	0	0	0.16	0.0555556		0.633333	0
Pre_P26	1		0.81982	0.625	0.948454	0.64	0.622642	0.569231	0	0	0.5	0	0.333333	0.727273	0.0909091	0.25	0.947368	0	0	0.5	0.492958		0.518519	0	0.5	0.882353	0
Pre_P28	1		0.148368	0.148148	1	0.206897	0.116279	0.09	0	0	0	0.111111	0.157895	0.124514	0	0	1		0	0.5	0.196721	0	0.0810811	0.08	0	0.268041	0
Pre_P29	1		0.257669	0.271186	0.909091	0.352941	0.253521	0.168675	0	0	0	0	0.0555556	0.260417	0	0	0.818182	0	0		0.666667	0	0.0909091	0.0869565	0.428571	0.777778	0
Pre_P35	1		0.785714	0.629032	0.930435	0.75	0.510638	0.571429			0	0.4	0.625	0.7			0.990566	0.333333			0.461538	0	0.333333	0.230769	0.458333	0.791667	0.666667
Pre_P33	1		0.404867	0.480583	0.597015	0.410714	0.234694	0.17561				0	0.2	0.381215			0.666667	0.4				0	0.206897	0.0506329	0	0.521127	0
1 - Responder, 0 - Non-Responder

### Sheet: BoruaModelScores
			Sample Scores Per Cell Type/Cluster
Sample	Response Label		All cells	Activated T cells	B cells	CD4 helper T cells	CD8 Cytotoxic T cells	Exhausted T cells	Macrophage mature	Monocyte mature	NK cells	NKT cells	Regulatory CD4 T cells	T cells	cDCs dendritic cells	myeloid cells general mature	1	2	3	4	5	6	7	8	9	10	11
Post_P2	0		0.334211	0.427536	0.416667	0.146341	0.291892	0.425606	0	0	0.666667	0.137931	0.3	0.352542	0.2	0	0.5	0.333333	0.142857		0.438596	0.291667	0.5	0.84127	0.352941		0.12
Pre_P2	0		0.20178	0.333333	0.166667	0.470588	0.177665	0.278539	0	0.0833333	0.25	0.285714	0.3125	0.226244	0.0833333	0	1	0.25	0.128205		0.318182	0.254902	0.529412	0.95	0.146154		0.0357143
Post_P1_2	0		0.339943	0.309859	0.354839	0.205128	0.274611	0.359184		0	0	0.0882353	0.36	0.3361	0	0.2	0.392857	1	0.2	0.333333	0.75	0.433333	0.714286	0.764706	0.568182	0.821429	0.317073
Post_P3	0		0.415042	0.52027		0.454545	0.486842	0.473913	0	0.3125	0.428571	0.25	0.153846	0.481884	0.08	0.0714286			0.1		0.230769	0.25	0.652174	0.854839	0.407407	0.888889	0
Pre_P3	0		0.57551	0.521008	0.5	0.545455	0.536842	0.59322	0.142857	0.5	0.368421	0.8	0.571429	0.555556	0.538462	0.5	0.692308		0.578947	0.666667	0.26506		0.285714		0.538462	1	0.166667
Post_P3_2	0		0.502793	0.595376	0.5	0.209302	0.626667	0.532258	0	0	0.666667	0.6	0.333333	0.534426	0.277778	0.5	1		0.142857	0	0.519841		0.555556		0.317073	0.4	0.571429
Pre_P4	0		0.189711	0.519481	0.5	0.428571	0.174312	0.357143	0.103448	0.030303	0.333333	0.153846	0.4	0.310976	0.15625	0.148148	0.642857		0.191919	0.181818	0.25	0.254545	0.333333	0.27907	0.0714286	0.666667	0.521739
Post_P5	0		0.342466	0.52	1	0.433333	0.265734	0.479167	0.0909091	0.0434783		0.473684	0.409091	0.353846	0.0714286	0.2	1	0.333333	0.0952381	0.5	0.633333	0.75	0.432432	1	0.37931		0.238095
Pre_P6	0		0.402778	0.025641	0.5	0.48	0.176471	0.204545	0.0769231	0.130435		0.666667	0.642857	0.236111	0.190476	0.346154	0.909091	0.663043	0.164179	0.277778	1	0.111111	0.416667	0	0.333333		0.173077
Post_P6	0		0.075	0.12	0.2	0.186441	0.0945946	0.0535714	0.125	0.0416667		0.176471	0.555556	0.054902	0.1	0	0.777778	0.4	0.15	0	1	0.101449	0.75	0.5	0.5	0.75	0.151163
Post_P10	0		0.290404	0.369048	0.5	0.44898	0.298387	0.273469	1	0.5	0.25	0.625		0.341549	0.111111			0.625	0.4	0.0434783		0.424242	0.714286	0.6875	0.4	0.712329	0.272727
Post_P11	0		0.405751	0.454545	0.333333	0.588235	0.505747	0.45	0.3	0	0	0.529412	0.8	0.46	0.217391	0			0.3125		0.75	0.447368	0.571429	0.796992	0.571429	0.56	0.416667
Pre_P12	0		0.157576	0.244898	0.5	0.30303	0.284024	0.240741	0.151515	0.108108	0.166667	0.354839	0.375	0.272727	0.111111	0	0		0.0877193	0.0714286		0.533333	0.590909	0.75625	0	0.5625	0
Post_P13	0		0.469933	0.336634	0.621849	0.571429	0.452055	0.376518		0		0.214286	0.333333	0.369718	0.285714		0.789474	0	0.285714	0.333333	0.333333	0.368421	0.5	0.782609	0.444444	0.631579	0.444444
Pre_P15	0		0.305921	0.4	0.4	0.272727	0.40625	0.333333	0	0	0	0.5	0.25	0.354167	0.12	0.0666667	0.75		0.0344828	0.428571	0.432432	0.4	0.625	0.770833	0.189189	0.6	0.26087
Post_P15	0		0.309211	0.378378	1	0.333333	0.408163	0.329949	0	0	0.285714	0.4	0.538462	0.34322	0.04	0	0.8		0.178571	0.142857	0.347222	0.25	0.373134	0.924528	0.27027	0.666667	0.222222
Post_P16	0		0.349892	0.5	0.666667	0.290909	0.430052	0.309963	0	0.25	0.142857	0.333333	0.583333	0.374302	0.2	0.4	0.777778	1	0.230769	0	0.536913	0.210526	0.390244	0.909091	0.326923	0.88	0.115385
Post_P18	0		0.747899	0.62766	0.80814	0.508475	0.525424	0.727273		0	0.4	0	0.578947	0.577465	0.333333	0.333333	0.586826	0.333333	0	0	0.666667	0.625	0.394737			0.809524	0.285714
Pre_P20	0		0.164087	0.452055	0.384615	0.5	0.206897	0.159624	0	0.117647		0.3125	0.1875	0.267544	0.0869565	0.1	0.5	0.272727	0.0857143	0	1	0.408163	0.285714		0.166667	0.641509	0.159091
Post_P20	0		0.209497	0.217647	0.538462	0.319149	0.235294	0.132075				0.0967742	0.444444	0.23221	0.272727		0.636364	0.5	0	0.125	0.533333	0.347222	0.482143	0.666667	0.25	1	0.0930233
Post_P22	0		0.253846	0.373913	0.333333	0.3625	0.242424	0.323529		0	0.166667	0.5	0.333333	0.353774	0.25	0.125		0.5	0.5		0.666667	0.344828	0.666667	0.828767		1	0.269231
Post_P23	0		0.111732	0.119048	0.375	0.261538	0.107527	0.109848	0.1	0.0588235	0	0.235294	0.5625	0.125926	0.0454545	0.0769231	0.666667	0.5	0	0	0.833333	0.344	0.527273	0.902439	0.272727	0.222222	0.192308
Pre_P25	0		0.296496	0.389313		0.145833	0.312102	0.315985			0.2	0.451613	0.285714	0.308411							0.540541	0.529412	0.36	0.227273	0.254335	0.6	0.125
Pre_P27	0		0.142857	0.261905		0.571429	0.114286	0.222222	0	0	0	0.454545	0.882353	0.20229	0.1	0.25			0	0		0.280423	0.795455		0.333333	0.380952	0.2
Post_P28_2	0		0.177419	0.263158		0.322034	0.192	0.379167	0	0.0181818	0	0.375	0.4	0.271845	0	0			0.0215054	0		0.206897	0.42	0.833333		0.826087	0.117647
Post_P30	0		0.298103	0.34375	0.6	0.24	0.244186	0.366142	0	0.142857	0	0.173913	0.769231	0.330472	0.107143	0.275862	0.2		0.114754	0.166667	1	0.381356	0.719298	0.666667	0.666667	0.307692	0.179104
Pre_P31	0		0.336182	0.419753	0.8	0.485714	0.388889	0.345528				0.363636	0.333333	0.335714	0.333333	0.333333	1	0.666667	0.333333	0	0.655172	0	0.34375	0.333333	0.440994		0.235294
Post_P12	0		0.0712074	0.121951	0	0.24	0.190244	0.128514	0	0.333333		0.166667	0.45	0.135246	0.2	0			0			0.410377	0.421053	0.736842			0.238095
Post_P14	0		0.37386	0.317757	0.52381	0.5	0.418605	0.351351	0.125	0.25	0.411765	0.416667	0.333333	0.361582	0.139535	0.357143	0.315789		0.223881	1		0.5	0.588235			0.489362	0.190476
Post_P23_2	0		0.0856354	0.234234	0.1875	0.358491	0.153488	0.153558		0		0.347826	0.473684	0.118467	0		0.571429	0.25	0	0		0.304054	0.54717	0.96875	0.5	0.95	0.111111
Post_P28	0		0.0162602	0.153846	0.5	0.2	0.5	0.130435	0.0096463	0.0337838	0	0	0.4	0.352941	0.0075188	0.0197044			0.0283286			0.333333	0.666667	1			0
Pre_P1	1		0.598253	0.387097		0.423077	0.5	0.556452			0.615385	0.764706	0.25	0.59116	0.4	0			0.5	0	0.789474		0.3125	0.75	0.306452	0.666667	0.4
Post_P1	1		0.340206	0.354839	0.5	0.294118	0.377622	0.405			0.428571	0.0833333	0.235294	0.29717	0.222222	0.25	0.666667	0.333333	0.2	0	0.871429	0.818182	0.416667	0.8125	0.5	0.714286	0.0769231
Post_P4	1		0.659259	0.601227	0.562753	0.79661	0.59434	0.637288			0	0.666667		0.649171	0.25	0.166667	0.568465	0.5	0.375	0.5	0.545455	0.611111	0.44898	0.576923		0.522388	0.193548
Post_P5_2	1		0.46131	0.614583	0.666667	0.575758	0.530864	0.519713	0	0		0.0909091	0.4	0.52027	0.2	0			0		0.702703		0.740741	0.5	0.325843	0.5
Pre_P7	1		0.616848	0.682759	0.423077	0.681818	0.496296	0.60199				0.166667	0.470588	0.656489			0.367347				0.62963	0.5	0.432836	0.852941	0.481481	0.829457
Post_P7	1		0.220779	0.253165	0.5	0.28	0.275591	0.285714	0	0.222222	0	0.555556		0.268293	0.0714286	0.0833333	1		0			0.622642	0.703704	0.78125	0.545455	0.4	0
Pre_P8	1		0.573034	0.70922	0.36	0.675	0.473684	0.3	0.0769231	0.266667	0.285714	0.714286	0	0.62069	0.461538	0.6	0.714286		0.486486	0	0	0.285714	0.5	0.493827	0.5	0.0833333	0
Post_P8	1		0.657702	0.427711	0.75	0.733333	0.708333	0.485149				0.545455	0.5	0.489627	0		0.426471	0.333333	0	1	0.84466	0.298507	0.882353	0.95	0.444444	0.684211	0.333333
Post_P17	1		0.75089	0.645669	0.387097	0.461538	0.859459	0.792857	0.666667					0.825472	0	0	0.870968	0.129032	0		0.695187		0.75		0.333333	0.875	0
Post_P19	1		0.727047	0.72973	0.8	0.74	0.72449	0.626506		0.333333	0.363636	0.84	0.2	0.723404	0.25	0.222222	0.898148	1	0.28	0.380952	0.848168		0.608696	1	0.1875	1	0.5
Post_P21	1		0.70892	0.835294	0.268293	0.676471	0.666667	0.693878			1	1	0.333333	0.779661			0.407407	0.339286			1	1	1	0.96		0.866667
Pre_P24	1		0.639053	0.714976	0.347826	0.4375	0.729885	0.706349	0.25			0.5	0.866667	0.788104		0	0.666667		0.333333	0.333333	0.5	0.631579	0.76	0.444444		0.505556	0
Pre_P26	1		0.846847	0.708333	0.804124	0.72	0.754717	0.676923	0	0	0.5		0.777778	0.745455	0.181818	0.25	0.873684		0.230769	0.5	0.619718		0.333333	0.333333	0	0.823529	0
Pre_P28	1		0.442136	0.555556	0.6	0.436782	0.534884	0.63			0	0.111111	0.473684	0.55642	0.5	0	1		0	0.5	0.770492	0.3	0.297297	0.666667	0.888889	0.360825	0.5
Pre_P29	1		0.343558	0.40678	0.636364	0.529412	0.422535	0.26506	0.2	0.181818	0	0.2	0.611111	0.385417	0	0	0.818182	0.5	0		0.583333	0.25	0.333333	0.913043	0.428571	0.833333	0.142857
Pre_P35	1		0.794118	0.629032	0.895652	0.875	0.595745	0.625			0.272727	0	0.75	0.688889			0.518868	1			0.423077	0.5	0.666667	0.538462	0.791667	0.666667	1
Pre_P33	1		0.579646	0.631068	0.432836	0.616071	0.535714	0.507317				0	0.6	0.687845			0.4	0.6				0.555556	0.896552	0.898734		0.774648	0.272727
1 - Responder, 0 - Non-Responder
