## Supplemental Table 3 for "Uncovering Predictive Gene and Cellular Signatures for Checkpoint Immunotherapy Response through Machine Learning Analysis of Immune Single-Cell RNA-seq Data"

### Sheet: SimpleFSAUCs
Cluster		Number of Highly Variable Genes	Highly Variable AUC			Fisher Exact p-value	Fisher Exact p-value AUC			Wilcoxon p-value	Wilcoxon p-value AUC			t-test p-value	t-test p-value AUC
All cells		1000	0.84			0.001	0.83			0.01	0.84			0.001	0.85
T cells		8000	0.85			0.001	0.84			0.05	0.85			0.05	0.83
CD8 Cytotoxic T cells		4000	0.83			0.05	0.81			0.01	0.83			0.001	0.82
Activated T cells		1000	0.81			0.01	0.82			0.01	0.81			0.001	0.82
Exhausted T cells		4000	0.8			0.05	0.76			0.05	0.8			0.05	0.82
CD4 helper T cells		1000	0.82			0.01	0.82			0.01	0.87			0.001	0.88
Monocyte mature		1000	0.53			0.01	0.52			0.001	0.53			0.05	0.49
B cells		2000	0.66			0.01	0.66			0.05	0.6			0.001	0.57
Macrophage mature		4000	0.54			0.001	0.56			0.01	0.65			0.01	0.75
cDCs dendritic cells		1000	0.54			0.01	0.48			0.01	0.47			0.05	0.45
NKT cells		2000	0.57			0.001	0.6			0.05	0.57			0.01	0.6
Regulatory CD4 T cells		8000	0.6			0.001	0.66			0.01	0.71			0.05	0.69
myeloid cells general mature		1000	0.54			0.05	0.53			0.05	0.65			0.05	0.63
1		8000	0.55			0.001	0.51			0.001	0.59			0.001	0.62
3		1000	0.55			0.001	0.48			0.05	0.49			0.05	0.5
5		2000	0.66			0.05	0.6			0.05	0.57			0.05	0.66
6		8000	0.54			0.05	0.51			0.05	0.6			0.01	0.5
7		2000	0.6			0.05	0.62			0.01	0.7			0.001	0.6
8		1000	0.38			0.05	0.51			0.01	0.53			0.01	0.58
9		8000	0.65			0.001	0.75			0.01	0.83			0.01	0.81
10		1000	0.56			0.01	0.65			0.001	0.72			0.001	0.66
11		2000	0.57			0.001	0.41			0.001	0.51			0.01	0.55

### Sheet: LassoAUCs
Alpha	Activated T cells	All cells	B cells	CD4 helper T cells	CD8 Cytotoxic T cells	Exhausted T cells	Macrophage mature	Monocyte mature	NK cells	NKT cells	Regulatory CD4 T cells	T cells	cDCs dendritic cells	myeloid cells general mature	1	2	3	4	5	6	7	8	9	10	11
0.001	0.833	0.839	0.68	0.872	0.824	0.831	0.52	0.534	0.457	0.423	0.689	0.852	0.4	0.493	0.548	0.476	0.481	0.524	0.616	0.367	0.496	0.364	0.802	0.596	0.419
0.002	0.827	0.846	0.58	0.867	0.833	0.851	0.467	0.464	0.473	0.572	0.698	0.833	0.44	0.528	0.592	0.459	0.488	0.538	0.623	0.442	0.524	0.431	0.769	0.617	0.403
0.003	0.824	0.835	0.561	0.847	0.854	0.827	0.467	0.446	0.53	0.582	0.787	0.854	0.45	0.509	0.528	0.455	0.451	0.521	0.657	0.383	0.537	0.352	0.705	0.611	0.425
0.004	0.835	0.824	0.546	0.825	0.824	0.803	0.505	0.482	0.592	0.538	0.722	0.85	0.431	0.488	0.513	0.464	0.41	0.488	0.506	0.481	0.541	0.426	0.74	0.612	0.421
0.005	0.835	0.835	0.539	0.876	0.822	0.811	0.55	0.446	0.545	0.546	0.65	0.856	0.4	0.488	0.602	0.443	0.464	0.61	0.575	0.317	0.606	0.221	0.798	0.575	0.498
0.006	0.843	0.843	0.598	0.844	0.85	0.816	0.52	0.464	0.538	0.577	0.659	0.833	0.433	0.497	0.538	0.476	0.396	0.566	0.6	0.35	0.595	0.339	0.791	0.626	0.436
0.007	0.839	0.848	0.536	0.854	0.852	0.808	0.535	0.464	0.511	0.537	0.696	0.854	0.433	0.476	0.606	0.383	0.402	0.574	0.589	0.367	0.531	0.32	0.727	0.559	0.436
0.008	0.833	0.854	0.579	0.894	0.852	0.828	0.532	0.446	0.537	0.517	0.693	0.854	0.495	0.473	0.587	0.469	0.467	0.595	0.657	0.317	0.576	0.392	0.663	0.594	0.403
0.009	0.866	0.848	0.678	0.86	0.855	0.86	0.517	0.446	0.493	0.608	0.677	0.852	0.433	0.46	0.553	0.385	0.448	0.526	0.641	0.406	0.601	0.414	0.791	0.53	0.439
0.02	0.852	0.831	0.626	0.872	0.858	0.829	0.533	0.411	0.504	0.499	0.676	0.873	0.55	0.509	0.578	0.328	0.444	0.617	0.581	0.439	0.615	0.455	0.701	0.53	0.349
0.03	0.816	0.81	0.676	0.805	0.834	0.795	0.512	0.421	0.481	0.557	0.665	0.867	0.518	0.595	0.559	0.352	0.593	0.536	0.638	0.506	0.593	0.486	0.856	0.497	0.502
0.04	0.88	0.837	0.626	0.88	0.793	0.772	0.46	0.446	0.512	0.54	0.625	0.871	0.506	0.603	0.594	0.423	0.511	0.605	0.58	0.413	0.584	0.472	0.795	0.535	0.462
0.05	0.858	0.844	0.581	0.867	0.832	0.858	0.492	0.33	0.495	0.706	0.681	0.871	0.512	0.69	0.578	0.457	0.469	0.466	0.591	0.228	0.702	0.376	0.816	0.546	0.47
Max_AUC	0.88	0.854	0.68	0.894	0.858	0.86	0.55	0.534	0.592	0.706	0.787	0.873	0.55	0.69	0.606	0.476	0.593	0.617	0.657	0.506	0.702	0.486	0.856	0.626	0.502
