## Supplemental Table 4 for "Uncovering Predictive Gene and Cellular Signatures for Checkpoint Immunotherapy Response through Machine Learning Analysis of Immune Single-Cell RNA-seq Data"

### Sheet: Sheet
All cells				T cells				CD8 Cytotoxic T cells				Activated T cells				Exhausted T cells				CD4 helper T cells				Monocyte mature				B cells				Macrophage mature				NK cells				cDCs dendritic cells				NKT cells				Regulatory CD4 T cells
GAPDH	48			CD38	48			GAPDH	48			GAPDH	48			HLA-DRB1	48			GSTO1	48			CXCR4	31			PTGES3	41			FCGR3B	26			GSTO1	29			REL	37			ERLEC1	25			GSTO1	26
GZMH	48			PRF1	48			GZMH	47			CD38	48			HLA-DPA1	46			ANXA2	47			IFI44L	28			CLTA	41			ATP5I	25			CTSB	29			GSTP1	36			CERKL	19			CD163	22
CD38	48			GAPDH	48			CD38	47			IFI6	48			TMEM101	46			LILRA2	44			GBP1	27			CORO1B	39			NDUFA12	25			ARHGEF1	28			FCGR3B	29			NHP2L1	14			CELF2	21
IFI6	47			GZMH	47			PRF1	26			HLA-DRB5	28			GPR56	44			MAP1LC3B	32			YPEL5	20			HNRNPH1	34			CCL4	24			CD163	9			KDM2B	29			SERPINB9	10			RGS2	12
HLA-DRB5	47			IFI6	43			PSME2	24			GBP5	25			UBE2L6	33			LILRA3	18			FAM129A	19			MARCO	22			TMED2	24			SEC16A	6			B3GNT2	27			MAF1	10			VSIG4	11
PRF1	47			HSPD1	40			IFT122	19			WARS	24			TCP1	27			PGRMC1	18			HIST2H2AA3	15			ABCA1	22			OXA1L	23			USP18	6			VCAM1	25			CD48	9			PPP1R10	11
WARS	46			NKG7	36			IFI6	18			GZMB	19			RSAD1	24			GNG10	15			FGL2	13			OGT	13			CCL4L2	20			CTSD	5			CSDE1	23			ENTPD1	9			UBLCP1	6
GBP5	46			CCR7	24			PGAP1	17			FGFBP2	15			LGALS1	21			CCNT2	12			RASGEF1B	10			PTAFR	12			CX3CR1	16			SCAMP1	5			TM9SF1	19			PSAP	7			NMD3	5
FGFBP2	46			FAM3C	20			GZMB	14			GZMH	13			TMEM63A	19			PRDX1	11			NOC4L	10			ADAMTSL4	12			DCXR	15			POLR2J3	5			BEX4	19			ETV7	6			TBCCD1	5
ETV7	44			EPSTI1	17			ATF3	12			FBLN7	12			RUNX2	15			IL10	10			EPHA4	10			BCL2A1	11			FGFBP2	13			MARCO	5			CCL4L2	16			CHORDC1	6			IFIT3	5
CXCR5	42			LIPA	13			PTGES2	10			UBOX5	9			DTX3L	13			ARFIP1	10			ITGAX	9			SLC20A1	9			HLA-B	13			GLO1	4			DNAJB1	14			STIP1	5			TMEM107	5
HLA-DPA1	40			FCGR3B	13			PLEKHO2	8			ZNF267	9			DDAH2	13			PSMA6	10			HAPLN3	6			MIEN1	6			GIMAP6	12			HLA-C	4			CTLA4	12			SH2D2A	5			LILRB2	5
EIF5A2	38			ZNF267	12			OAS1	7			CXCR5	8			GZMA	10			RASSF2	9			ZDHHC18	5			CD14	6			UCHL5	12			TAGLN2	4			NUMB	12			DDX24	4			CHPF2	5
GK	35			TMED3	10			FGFBP2	7			AHR	7			TNFRSF4	9			CD63	8			NR4A2	5			RABGEF1	5			ISG20	12			ARF4	3			GAPDH	11			POLR2K	4			PGK1	5
PRKCA	34			TMED1	9			ZNF683	7			RTKN2	5			CXCR3	8			TSTA3	8			TMEM183A	4			TPR	5			HK1	11			HNRNPH1	3			EIF4G2	10			MTHFD1	4			MAX	4
ITGAX	32			HLA-DRB5	9			TAZ	7			PLEKHG3	5			SLAMF7	8			TCN2	7			DUSP4	3			LAMTOR5	4			KANSL1	11			RHOA	3			ADRBK1	8			AMMECR1	4			FBP1	3
HLA-DRA	31			TIAM1	8			PMEPA1	6			ZNF683	4			ZNF641	7			RAB1A	4			DGCR6	3			MAMLD1	4			CD97	10			ZGPAT	3			SLC39A14	7			EDEM1	3			NDUFA1	3
ZNF683	30			DTX3L	8			METTL6	5			HSP90AB1	4			IFNG	6			CPNE3	3			IL2RB	3			CCNL2	3			TDG	9			IGSF6	3			PLEKHG2	6			AC015987.2	3			OAZ1	3
TNFSF10	26			FGFBP2	8			DEDD2	4			XCL2	4			PKMYT1	6			MRC1L1	3			CD247	3			AIF1	3			SELL	9			SYMPK	2			KIAA0196	5			JMJD1C	3			EOGT	2
GZMB	26			TUBB2B	6			XCL2	4			PSMD4	4			LMNA	6			AQP9	3			TMEM173	3			SDC4	3			ANXA5	7			MTHFD2	2			PDIA6	5			REV3L	3			PAFAH1B1	2
EPSTI1	26			ACAD11	6			IFNG	4			SLC27A2	4			GZMH	5			TNS1	3			HNRNPH1	2			PARP14	2			BATF	6			AIF1	2			CEP57	5			MYL6B	3			PGPEP1	2
DERL3	25			GBP1	6			HLA-DPA1	4			ODC1	3			FABP5	5			CD163	2			C17orf59	2			SFXN3	2			VBP1	5			ETNK1	2			SNRPD3	4			BHLHE40	3			TALDO1	2
MAN1C1	25			BAG3	5			LMNA	4			CCR7	3			CTC-260F20.3	4			CXCL2	2			CD58	2			SEC23A	2			CTBP2	4			GSTM1	2			TMEM222	4			CCDC141	3			PXK	2
CX3CR1	24			XCL2	5			IFI44L	4			GPR132	3			ACTN4	4			NONO	1			IGHA1	2			GOSR2	2			CTC1	4			ARPC4	2			SLC4A7	4			ARRDC3	2			SLC2A9	2
MKI67	22			ZBED2	5			TYMP	4			BLVRA	3			SH3BGRL3	4			CPVL	1			RBM42	2			CBFB	2			APEX1	3			BOLA2B	1			FAM217B	4			NUP210	2			MPP1	2
RSAD2	22			TNF	5			NCR3	3			HLA-DRA	3			HLA-DRA	4			CCL2	1			TNF	2			IFI30	2			GGA1	3			FBP1	1			ATP6V1G1	4			REEP3	2			SF3B1	1
STAT1	21			EIF5	4			CCDC152	3			GZMA	3			TMEM42	4			IL1RN	1			ZNF675	2			TRPM7	2			NPRL3	3			TALDO1	1			YPEL5	3			ARPC5	2			TNS1	1
PMEPA1	20			BEST1	4			IGKC	3			RP11-234B24.6	3			NAA35	4			CCL4	1			ADAL	2			RAB13	2			SLFN5	3			CXCR3	1			MBOAT1	3			PLEKHM1	2			SPRED2	1
CLIC3	20			CAP1	4			ZNF544	3			CADM1	3			ATF7	4			CDKN1A	1			S100A11	1			RTN3	2			PAICS	3			PGK1	1			ZNF292	3			JUNB	1			NUDT1	1
LRRC28	19			ISG15	4			HSPA1A	3			HSPD1	2			VAMP7	4			TTC13	1			SLC25A20	1			IGSF6	2			SUB1	3			S100A10	1			TPT1	2			DNAJB6	1			LPGAT1	1
RTKN2	18			HCFC2	3			HLA-DRB5	2			HLA-DPA1	2			PLEKHJ1	3			PIAS4	1			IFITM1	1			UBE2G1	1			RARRES3	3			IFI30	1			CADM1	2			PSMB2	1			P2RY11	1
ANXA2	17			RP2	3			CENPM	2			C12orf75	2			PANK4	3			B3GNT7	1			DPYD	1			KDM6A	1			ADRB2	3			MRFAP1	1			RNF44	2			FLOT1	1			FAM114A2	1
TNFRSF4	15			ADA	3			FCGR3B	2			MKI67	2			CD300A	3			DCPS	1			CD83	1			SMG7	1			TBC1D3C	2			B2M	1			CD2BP2	2			RBPJ	1			PTGES3	1
MXD3	15			HIST1H2AM	3			GK	2			BAG3	2			NKG7	3			UVRAG	1			STAT1	1			ATP5H	1			SYNE2	2			CCDC47	1			HSPD1	2			SMC1A	1			MPHOSPH9	1
NPDC1	13			MZB1	3			CXCR5	2			LIPA	2			CLK1	3			USP19	1			MCL1	1			TUBA1C	1			RAB6A	2			C19orf38	1			IER2	2			VAMP3	1			CAPZB	1
AHSA1	13			AFF3	3			WDR81	2			GNA15	2			AMBRA1	3			DNPEP	1			PILRA	1			CTSD	1			SCO1	2			TNS1	1			ATP7A	2			PTPN22	1			SLC39A8	1
CASS4	11			GPR171	3			XYLT1	2			GBP1	1			LARS2	3			CAMKK2	1			GLCCI1	1			MAP1LC3B	1			ATP2B1	2			CREB1	1			TGFBR3	2			CCR7	1			TADA2A	1
CCL4	11			RUNX2	3			GBP1	2			CCL3L3	1			AIM2	2			NECAP1	1			IGHG4	1			PPARGC1B	1			YWHAQ	2			TLR2	1			TNFSF9	2			IL12RB2	1			PEX16	1
BPGM	11			KLHL18	3			XCL1	2			STAT1	1			OASL	2			TANK	1			WARS	1			LILRA3	1			B3GNT7	2			C3AR1	1			ARPC5	2			CCT5	1			PPIL2	1
GZMA	11			SLC39A10	3			CDKN1A	2			HSPB1	1			HAPLN3	2			SRSF4	1			KDM6B	1			CD99	1			TRIAP1	2			PIP5K1C	1			CDC42EP3	1			ADAR	1			FBXL12	1
MVD	11			CD52	2			TUBB2B	2			FOXP3	1			AP5Z1	2			BOD1L1	1			IFI6	1			MT1X	1			CRTAM	2			PPM1M	1			IMMT	1			MPHOSPH9	1			PPIA	1
DEDD2	11			MKI67	2			SMURF1	1			PILRA	1			GTF2H2C	2			CERKL	1			ARHGAP24	1			TRIM14	1			UQCRFS1	2			LRRC37A3	1			PARN	1			DGKH	1			AQP9	1
RP11-234B24.6	10			LRRC8A	2			TNFRSF4	1			EPSTI1	1			HSPA1A	2			ZNHIT3	1			C2CD5	1			NDUFS6	1			HIP1R	2			BRAP	1			THEMIS2	1			CCNDBP1	1			ABHD16A	1
VPS45	10			HIVEP3	2			ANXA5	1			HLA-DQA1	1			PDE7B	2			PCBD1	1			ZYX	1			GBP1	1			FAM122A	1			MYO15B	1			SNRPF	1			HAVCR2	1			H2AFJ	1
TUBB2B	9			SP2	2			SYVN1	1			PLEK	1			TRAPPC3	2			CXCL3	1			EPSTI1	1			IER3	1			TCEB3	1			MPP1	1			KLF7	1			EME2	1			DCXR	1
UBE2S	8			CCL3	2			C1GALT1C1	1			PKIA	1			FCHSD2	2			PFDN2	1			CD55	1			LILRA5	1			ZNF7	1			ANXA2	1			NR4A1	1			BRPF1	1			SUMO1	1
XCL1	8			ETV7	2			SLC39A1	1			GPR171	1			CD74	2			IFITM1	1			C16orf58	1			RNF181	1			ALKBH5	1			AIG1	1			GART	1			LMF2	1			SRSF2	1
ZNF146	7			TNRC6C	2			CD74	1			NDUFAF1	1			OAS3	1			VHL	1			SLC7A5	1			MRC1L1	1			DYNLT1	1			DDX3Y	1			ALDOC	1			TCP1	1			CTBP2	1
SLC27A2	7			ELAVL1	2			VPS45	1			HOPX	1			NFKB2	1			SLC38A7	1			GBP4	1			KIAA0141	1			NUFIP2	1			SAFB2	1			PCID2	1			CLPTM1	1			PSME4	1
ZNF821	7			BPGM	2			C16orf58	1			ALG11	1			CHPT1	1			SLC23A2	1			C10orf12	1			IMPDH2	1			C5orf28	1			TCP1	1			PCCB	1			POLR2G	1			GPR137B	1
UVSSA	7			LGALS1	2			UNKL	1			MT1E	1			SRGAP3	1			IFIT3	1			ERC1	1			RASGEF1B	1			APOL2	1			ACAP2	1			EGLN1	1			CSNK1A1L	1			CCDC88A	1
PROSC	7			ZSCAN30	2			FCGBP	1			UBE2D4	1			TYMP	1			ATP6V1D	1			UTP14A	1			TAGAP	1			SLC46A1	1			PNPLA2	1			SMG1	1			GUK1	1			IFI44L	1
LGALS1	6			ANXA2	1			BCL2L1	1			USP18	1			FAM84B	1			HDAC8	1			N4BP2	1			PSMA3	1			NDUFA2	1			IDH3G	1			WBSCR22	1			NR4A2	1			DDX47	1
FAM117B	6			FRMD8	1			GBP5	1			TRAV4	1			Exhausted T cells	1			SRP54	1			SLFN5	1			ZBTB16	1			ARL6IP5	1			MAP3K8	1			CREM	1			PDE4A	1			CSTB	1
SKA2	6			PHLPP2	1			TOP2A	1			METTL21A	1			GAPDH	1			LONP2	1			GMPPB	1			HSD17B4	1			ATPIF1	1			SNX2	1			VPS13B	1			FAM110A	1			N4BP2L1	1
EPAS1	6			ANKRD32	1			TRIM52	1			C1D	1			CD38	1			MED15	1			SGSH	1			DOCK8	1			TAP1	1			SQRDL	1			ZNF121	1			LGALS1	1			SMIM15	1
CCT3	6			SNTB2	1			GNA15	1			LYRM7	1			IFI6	1			GIMAP5	1			ZFAND4	1			LAMTOR2	1			HNRNPA0	1			PLCG2	1			QRICH1	1			SPRYD3	1			NPM1	1
SLC16A4	5			ACAT1	1			MKI67	1			BIN3	1			HLA-DRB5	1			APOBEC3A	1			Monocyte mature	1			NANS	1			TWF2	1			ARRDC1	1			EIF3CL	1			SUGT1	1			PIGQ	1
ASNSD1	5			IP6K1	1			B4GALT5	1			ASNSD1	1			GBP5	1			ARID4B	1			GSTO1	1			SLC38A6	1			TMEM33	1			DNMBP	1			PTMS	1			GAPDH	1			ISCA1	1
TSC22D1	4			CPM	1			EXO5	1			CCDC51	1			WARS	1			ZNF709	1			ANXA2	1			GBGT1	1			PSAP	1			STIM1	1			PZP	1			NKT cells	1			IMPAD1	1
DEDD	4			CARD16	1			CANT1	1			PIK3R1	1			GZMB	1			ABCE1	1			LILRA2	1			GOLGA4	1			SMARCA5	1			ZMYM6	1			ZBED2	1			REL	1			C3AR1	1
AATF	4			LRRC28	1			EGR2	1			ICA1	1			FGFBP2	1			HAT1	1			MAP1LC3B	1			DEXI	1			ISG15	1			SYVN1	1			CERS6	1			GSTP1	1			UBE2D3	1
SIRT7	4			BIRC2	1			CTLA4	1			DRAP1	1			GZMH	1			TIMP2	1			LILRA3	1			GNB4	1			SCAPER	1			GSTP1	1			IGHV1OR15-1	1			FCGR3B	1			B3GNT2	1
DPH6	4			CENPJ	1			MSRA	1			HMOX2	1			FBLN7	1			CYB5B	1			PGRMC1	1			RHOB	1			PSMD8	1			PSENEN	1			PAM16	1			KDM2B	1			ZNF227	1
CNOT6	3			ITGAX	1			IP6K1	1			TMED1	1			UBOX5	1			SLBP	1			GNG10	1			PGAP2	1			CAMTA1	1			ANAPC11	1			SDHAF2	1			B3GNT2	1			CD84	1
ISG15	3			P4HTM	1			HSPB1	1			NKG7	1			ZNF267	1			MAN1A1	1			CCNT2	1			PPIE	1			ZC3H15	1			CCDC51	1			SLC38A2	1			VCAM1	1			LAMP2	1
HIST1H2AM	3			GPD2	1			NUDT14	1			TAF11	1			CXCR5	1			GOLGB1	1			PRDX1	1			COMMD7	1			TXLNA	1			HARS2	1			APOBEC3H	1			CSDE1	1			ATP5E	1
IFI44	3			KRT10	1			MTM1	1			STOM	1			AHR	1			PLK2	1			IL10	1			RBMX	1			APOBEC3C	1			PPIL2	1			VPS25	1			TM9SF1	1			CGRRF1	1
ITM2C	3			IGHG1	1			BAG3	1			DENND3	1			RTKN2	1			TRAM2	1			ARFIP1	1			ALG2	1			ANKRD13D	1			PHLPP2	1			PSMC3	1			BEX4	1			CACUL1	1
PGM2L1	3			AHSA1	1			DUSP6	1			PPP1CA	1			PLEKHG3	1			RBM6	1			PSMA6	1			RBM4	1			ITPR1	1			NUP85	1			URM1	1			CCL4L2	1			CD68	1
IFIT3	3			GBP4	1			THOC7	1			RUFY1	1			ZNF683	1			CSNK2A2	1			RASSF2	1			TMEM256	1			CHD1	1			RBM26	1			METTL25	1			DNAJB1	1			RP11-302M6.4	1
MS4A1	3			PRKD3	1			KIAA0247	1			SIMC1	1			HSP90AB1	1			SP110	1			CD63	1			NUDT21	1			Macrophage mature	1			GCN1L1	1			PRDM1	1			CTLA4	1			CLTA	1
PLCH2	3			AKIRIN2	1			ANXA2	1			ITM2C	1			XCL2	1			ATF2	1			TSTA3	1			KMO	1			PTGES3	1			TPM3	1			ZNF76	1			NUMB	1			BSG	1
S100A11	2			SEMA4A	1			OASL	1			ETV7	1			PSMD4	1			PTGES3	1			TCN2	1			SMC3	1			CLTA	1			ZBTB20	1			SRPR	1			GAPDH	1			IL10	1
CCL3L1	2			LEF1	1			TRGC1	1			LRRC28	1			SLC27A2	1			ENO1	1			RAB1A	1			CCDC82	1			CORO1B	1			ANXA5	1			PLXNA3	1			EIF4G2	1			ATP6V0E1	1
SH2B1	2			AP3M2	1			IGJ	1			IFIT3	1			ODC1	1			GIT2	1			CPNE3	1			GABARAPL2	1			HNRNPH1	1			AREL1	1			SH3BGRL3	1			ADRBK1	1			HK3	1
DUSP23	2			FCGR3A	1			ATP13A3	1			RPIA	1			CCR7	1			LSP1	1			MRC1L1	1			CD48	1			MARCO	1			PSMB8	1			NFX1	1			SLC39A14	1			NLRP1	1
HLA-DRB1	2			FUBP3	1			IWS1	1			TUBB2B	1			GPR132	1			SLC8B1	1			AQP9	1			PSMD13	1			ABCA1	1			CYB5D2	1			H6PD	1			PLEKHG2	1			HLA-C	1
FCGR3A	2			BRD7	1			CD8 Cytotoxic T cells	1			ITGAX	1			BLVRA	1			CORO1A	1			TNS1	1			BTN3A1	1			OGT	1			ATP5I	1			cDCs dendritic cells	1			KIAA0196				AURKAIP1	1
EIF1AY	2			SKA2	1			CD38	1			PSPH	1			HLA-DRA	1			TMEM127	1			CD163	1			PPM1G	1			PTAFR	1			OAZ1	1			GSTO1	1			PDIA6				CREG1	1
CD4	2			MTFR1L	1			PRF1	1			TGFBR3	1			GZMA	1			CDC42	1			CXCL2	1			ECHDC1	1			ADAMTSL4	1			PLEKHF2	1			CTSB	1			CEP57				C1orf86	1
PGAP1	2			PSMA4	1			GAPDH	1			CNOT11	1			RP11-234B24.6	1			CYBA	1			NONO	1			TNS1	1			BCL2A1	1			RNASET2	1			ARHGEF1	1			SNRPD3				CD2	1
PDCD11	2			KLF10	1			GZMH	1			B3GAT2	1			CADM1	1			UBXN4	1			CPVL	1			SLAMF7	1			SLC20A1	1			TMEM154	1			CD163	1			TMEM222				PHACTR4	1
NCR3	2			SERPINB1	1			IFI6	1			CCL4	1			HSPD1	1			IL1RAP	1			CCL2	1			ARHGEF3	1			MIEN1	1			SDHC	1			SEC16A	1			SLC4A7				CAPZA2	1
TCP1	2			ANXA1	1			HSPD1	1			PRDM1	1			HLA-DPA1	1			QRICH1	1			IL1RN	1			HLA-DOA	1			CD14	1			RP11-701P16.2	1			USP18	1			FAM217B				THOC2	1
DOCK5	2			ERGIC3	1			NKG7	1			CISH	1			C12orf75	1			SEC24D	1			CCL4	1			TCN2	1			RABGEF1	1			CHN2	1			CTSD	1			ATP6V1G1				RBM19	1
TGFBR3	2			KIAA1430	1			CCR7	1			IL2RA	1			MKI67	1			CD4 helper T cells				CDKN1A				DECR1	1			TPR	1			FCGR3B	1			SCAMP1	1			YPEL5				ANXA2	1
GNA15	2			ACP5	1			FAM3C	1			ITGA5	1			BAG3	1			HLA-DRB1				TTC13				IDH2	1			LAMTOR5	1			RGL1	1			POLR2J3	1			MBOAT1				SMIM11	1
GSAP	2			PPP1R10	1			EPSTI1	1			PPIL3	1			LIPA	1			HLA-DPA1				PIAS4				ERP44	1			MAMLD1	1			BTBD7	1			MARCO	1			ZNF292				ATP5EP2	1
MB21D1	2			CCT2	1			LIPA	1			CACUL1	1			GNA15	1			TMEM101				B3GNT7				SIPA1L1	1			CCNL2	1			LGALS8	1			GLO1	1			TPT1				MAFB	1
CD63	2			REEP3	1			FCGR3B	1			TSC22D1	1			GBP1	1			GPR56				DCPS				SH3BGRL3	1			AIF1	1			RAD51C	1			HLA-C	1			CADM1				CD300C	1
GRIP1	2			ERC1	1			ZNF267	1			CENPM	1			CCL3L3	1			UBE2L6				UVRAG				LILRB5	1			SDC4	1			PLEKHB2	1			TAGLN2	1			RNF44				LILRA3	1
CCL3L3	2			T cells	1			TMED3				Activated T cells				STAT1				TCP1				USP19				LIPA	1			PARP14	1			DSTN	1			ARF4	1			CD2BP2				TNFSF14	1
TYMP	2			GAPDH	1			TMED1				GAPDH				HSPB1				RSAD1				DNPEP				TP53INP2	1			SFXN3	1			E4F1	1			HNRNPH1	1			HSPD1				ZNF589	1
YPEL2	2			GZMH	1			HLA-DRB5				GZMH				FOXP3				LGALS1				CAMKK2				SLC31A2	1			SEC23A	1			HSPA1B	1			RHOA	1			IER2				DIABLO	1
SH3BP2	2			CD38	1			TIAM1				CD38				PILRA				TMEM63A				NECAP1				KXD1	1			GOSR2	1			BTN3A3	1			ZGPAT	1			ATP7A				ORMDL2	1
VWA8	1			IFI6	1			DTX3L				PRF1				EPSTI1				RUNX2				TANK				RBM39	1			CBFB	1			GLTP	1			IGSF6	1			TGFBR3				SLC35A5	1
ZNF841	1			HLA-DRB5	1			FGFBP2				PSME2				HLA-DQA1				DTX3L				SRSF4				TRIM26	1			IFI30	1			SNRPB	1			SYMPK	1			TNFSF9				NFU1	1
IQCB1	1			PRF1	1			TUBB2B				IFT122				PLEK				DDAH2				BOD1L1				HIGD1A	1			TRPM7	1			NOL7	1			MTHFD2	1			ARPC5				EXOC3	1
HSPD1	1			WARS	1			ACAD11				IFI6				PKIA				GZMA				CERKL				PIK3C3	1			RAB13	1			CD33	1			AIF1	1			CDC42EP3				TPI1	1
GNGT2	1			GBP5	1			GBP1				PGAP1				GPR171				TNFRSF4				ZNHIT3				TUBB6	1			RTN3	1			TTC39C	1			ETNK1	1			IMMT				SLC38A1	1
CPM	1			FGFBP2	1			BAG3				GZMB				NDUFAF1				CXCR3				PCBD1				ECSIT	1			IGSF6	1			SLC30A6	1			GSTM1	1			PARN				Regulatory CD4 T cells
GBP1	1			ETV7	1			XCL2				ATF3				HOPX				SLAMF7				CXCL3				ARHGAP15	1			UBE2G1	1			NTHL1	1			ARPC4	1			THEMIS2				ERLEC1
MYH10	1			CXCR5	1			ZBED2				PTGES2				ALG11				ZNF641				PFDN2				TANGO6	1			KDM6A	1			UPP1	1			BOLA2B	1			SNRPF				CERKL
LEF1	1			HLA-DPA1	1			TNF				PLEKHO2				MT1E				IFNG				IFITM1				DDX27	1			SMG7	1			THOC3	1			FBP1	1			KLF7				NHP2L1
B3GNT2	1			EIF5A2	1			EIF5				OAS1				UBE2D4				PKMYT1				VHL				PDE4DIP	1			ATP5H	1			SGTB	1			TALDO1	1			NR4A1				SERPINB9
NKRF	1			GK	1			BEST1				FGFBP2				USP18				LMNA				SLC38A7				TMEM19	1			TUBA1C	1			TOX4	1			CXCR3	1			GART				MAF1
ECHDC1	1			PRKCA	1			CAP1				ZNF683				TRAV4				GZMH				SLC23A2				PLD4	1			CTSD	1			GMFG	1			PGK1	1			ALDOC				CD48
CDKN1A	1			ITGAX	1			ISG15				TAZ				METTL21A				FABP5				IFIT3				EPC1	1			MAP1LC3B	1			RNH1	1			S100A10	1			PCID2				ENTPD1
IFNG	1			HLA-DRA	1			HCFC2				PMEPA1				C1D				CTC-260F20.3				ATP6V1D				GTDC1	1			PPARGC1B	1			HK3	1			IFI30	1			PCCB				PSAP
IGJ	1			ZNF683	1			RP2				METTL6				LYRM7				ACTN4				HDAC8				CHN2	1			LILRA3	1			COX4I1	1			MRFAP1	1			EGLN1				ETV7
KRT10	1			TNFSF10	1			ADA				DEDD2				BIN3				SH3BGRL3				SRP54				RBM27	1			CD99	1			HLA-DRB5	1			B2M	1			SMG1				CHORDC1
ITGAM	1			GZMB	1			HIST1H2AM				XCL2				ASNSD1				HLA-DRA				LONP2				XBP1	1			MT1X	1			CTRL	1			CCDC47	1			WBSCR22				STIP1
LIPA	1			EPSTI1	1			MZB1				IFNG				CCDC51				TMEM42				MED15				SUV420H1	1			TRIM14	1			NK cells				C19orf38				CREM				SH2D2A
ARSG	1			DERL3	1			AFF3				HLA-DPA1				PIK3R1				NAA35				GIMAP5				CD4	1			NDUFS6	1			FCGR3B				TNS1				VPS13B				DDX24
TBC1D9B	1			MAN1C1	1			GPR171				LMNA				ICA1				ATF7				APOBEC3A				TPMT	1			GBP1	1			ATP5I				CREB1				ZNF121				POLR2K
LMNA	1			CX3CR1	1			RUNX2				IFI44L				DRAP1				VAMP7				ARID4B				HLA-DRB5	1			IER3	1			NDUFA12				TLR2				QRICH1				MTHFD1
All cells	1			MKI67				KLHL18				TYMP				HMOX2				PLEKHJ1				ZNF709				RASSF2	1			LILRA5	1			CCL4				C3AR1				EIF3CL				AMMECR1
IFI6	1			RSAD2				SLC39A10				NCR3				TMED1				PANK4				ABCE1				MYO15B	1			RNF181	1			TMED2				PIP5K1C				PTMS				EDEM1
GAPDH	1			STAT1				CD52				CCDC152				NKG7				CD300A				HAT1				DHRS3	1			MRC1L1	1			OXA1L				PPM1M				PZP				AC015987.2
STAT1	1			PMEPA1				MKI67				IGKC				TAF11				NKG7				TIMP2				TMEM205	1			KIAA0141	1			CCL4L2				LRRC37A3				ZBED2				JMJD1C
LILRB4	1			CLIC3				LRRC8A				ZNF544				STOM				CLK1				CYB5B				EIF4A2	1			IMPDH2	1			CX3CR1				BRAP				CERS6				REV3L
GZMH	1			LRRC28				HIVEP3				HSPA1A				DENND3				AMBRA1				SLBP				DPY30	1			RASGEF1B	1			DCXR				MYO15B				IGHV1OR15-1				MYL6B
AQP9	1			RTKN2				SP2				HLA-DRB5				PPP1CA				LARS2				MAN1A1				KCNAB2	1			TAGAP	1			FGFBP2				MPP1				PAM16				BHLHE40
WARS	1			ANXA2				CCL3				CENPM				RUFY1				AIM2				GOLGB1				ATG4A	1			PSMA3	1			HLA-B				ANXA2				SDHAF2				CCDC141
EPSTI1	1			TNFRSF4				ETV7				FCGR3B				SIMC1				OASL				PLK2				CCNC	1			ZBTB16	1			GIMAP6				AIG1				SLC38A2				ARRDC3
LGALS1	1			MXD3				TNRC6C				GK				ITM2C				HAPLN3				TRAM2				SQRDL	1			HSD17B4	1			UCHL5				DDX3Y				APOBEC3H				NUP210
CCR7	1			NPDC1				ELAVL1				CXCR5				ETV7				AP5Z1				RBM6				SMS	1			DOCK8	1			ISG20				SAFB2				VPS25				REEP3
ANXA5	1			AHSA1				BPGM				WDR81				LRRC28				GTF2H2C				CSNK2A2				FBXO7	1			LAMTOR2	1			HK1				TCP1				PSMC3				ARPC5
CX3CR1	1			CASS4				LGALS1				XYLT1				IFIT3				HSPA1A				SP110				IPMK	1			NANS	1			KANSL1				ACAP2				URM1				PLEKHM1
GBP5	1			CCL4				ZSCAN30				GBP1				RPIA				PDE7B				ATF2				FOSB	1			SLC38A6	1			CD97				PNPLA2				METTL25				JUNB
CD38	1			BPGM				ANXA2				XCL1				TUBB2B				TRAPPC3				PTGES3				FBXW5	1			GBGT1	1			TDG				IDH3G				PRDM1				DNAJB6
KRT10	1			GZMA				FRMD8				CDKN1A				ITGAX				FCHSD2				ENO1				CUL7	1			GOLGA4	1			SELL				MAP3K8				ZNF76				PSMB2
FCGR3B	1			MVD				PHLPP2				TUBB2B				PSPH				CD74				GIT2				B cells				DEXI				ANXA5				SNX2				SRPR				FLOT1
CD68	1			DEDD2				ANKRD32				SMURF1				TGFBR3				OAS3				LSP1				CXCR4				GNB4				BATF				SQRDL				PLXNA3				RBPJ
CCL3	1			RP11-234B24.6				SNTB2				TNFRSF4				CNOT11				NFKB2				SLC8B1				IFI44L				RHOB				VBP1				PLCG2				SH3BGRL3				SMC1A
GBP1	1			VPS45				ACAT1				ANXA5				B3GAT2				CHPT1				CORO1A				GBP1				PGAP2				CTBP2				ARRDC1				NFX1				VAMP3
GZMB	1			TUBB2B				IP6K1				SYVN1				CCL4				SRGAP3				TMEM127				YPEL5				PPIE				CTC1				DNMBP				H6PD				PTPN22
TGFBI	1			UBE2S				CPM				C1GALT1C1				PRDM1				TYMP				CDC42				FAM129A				COMMD7				APEX1				STIM1								CCR7
CXCR5	1			XCL1				CARD16				SLC39A1				CISH				FAM84B				CYBA				HIST2H2AA3				RBMX				GGA1				ZMYM6								IL12RB2
TNS1	1			ZNF146				LRRC28				CD74				IL2RA								UBXN4				FGL2				ALG2				NPRL3				SYVN1								CCT5
TYROBP	1			SLC27A2				BIRC2				VPS45				ITGA5								IL1RAP				RASGEF1B				RBM4				SLFN5				GSTP1								ADAR
CXCL2	1			ZNF821				CENPJ				C16orf58				PPIL3								QRICH1				NOC4L				TMEM256				PAICS				PSENEN								MPHOSPH9
ITGAX	1			UVSSA				ITGAX				UNKL				CACUL1								SEC24D				EPHA4				NUDT21				SUB1				ANAPC11								DGKH
PKIA	1			PROSC				P4HTM				FCGBP				TSC22D1												ITGAX				KMO				RARRES3				CCDC51								CCNDBP1
GNA15	1			LGALS1				GPD2				BCL2L1				CENPM												HAPLN3				SMC3				ADRB2				HARS2								HAVCR2
XCL2				FAM117B				KRT10				GBP5																ZDHHC18				CCDC82				TBC1D3C				PPIL2								EME2
MAFB				SKA2				IGHG1				TOP2A																NR4A2				GABARAPL2				SYNE2				PHLPP2								BRPF1
RTKN2				EPAS1				AHSA1				TRIM52																TMEM183A				CD48				RAB6A				NUP85								LMF2
CST3				CCT3				GBP4				GNA15																DUSP4				PSMD13				SCO1				RBM26								TCP1
MS4A1				SLC16A4				PRKD3				MKI67																DGCR6				BTN3A1				ATP2B1				GCN1L1								CLPTM1
TCP1				ASNSD1				AKIRIN2				B4GALT5																IL2RB				PPM1G				YWHAQ				TPM3								POLR2G
FCGR3A				TSC22D1				SEMA4A				EXO5																CD247				ECHDC1				B3GNT7				ZBTB20								CSNK1A1L
FGFBP2				DEDD				LEF1				CANT1																TMEM173				TNS1				TRIAP1				ANXA5								GUK1
NKG7				AATF				AP3M2				EGR2																HNRNPH1				SLAMF7				CRTAM				AREL1								NR4A2
G0S2				SIRT7				FCGR3A				CTLA4																C17orf59				ARHGEF3				UQCRFS1				PSMB8								PDE4A
FCER1G				DPH6				FUBP3				MSRA																CD58				HLA-DOA				HIP1R				CYB5D2								FAM110A
TRAV8-6				CNOT6				BRD7				IP6K1																IGHA1				TCN2				FAM122A				ATP5I								LGALS1
USP18				ISG15				SKA2				HSPB1																RBM42				DECR1				TCEB3				OAZ1								SPRYD3
CADM1				HIST1H2AM				MTFR1L				NUDT14																TNF				IDH2				ZNF7				PLEKHF2								SUGT1
CASS4				IFI44				PSMA4				MTM1																ZNF675				ERP44				ALKBH5				RNASET2								GAPDH
CCL3L1				ITM2C				KLF10				BAG3																ADAL				SIPA1L1				DYNLT1				TMEM154
ETV7				PGM2L1				SERPINB1				DUSP6																S100A11				SH3BGRL3				NUFIP2				SDHC
KIR2DL3				IFIT3				ANXA1				THOC7																SLC25A20				LILRB5				C5orf28				RP11-701P16.2
CD163				MS4A1				ERGIC3				KIAA0247																IFITM1				LIPA				APOL2				CHN2
TNFRSF4				PLCH2				KIAA1430				ANXA2																DPYD				TP53INP2				SLC46A1				FCGR3B
PMEPA1				S100A11				ACP5				OASL																CD83				SLC31A2				NDUFA2				RGL1
CCL4L1				CCL3L1				PPP1R10				TRGC1																STAT1				KXD1				ARL6IP5				BTBD7
HSPD1				SH2B1				CCT2				IGJ																MCL1				RBM39				ATPIF1				LGALS8
IL12RB2				DUSP23				REEP3				ATP13A3																PILRA				TRIM26				TAP1				RAD51C
FGL2				HLA-DRB1				ERC1				IWS1																GLCCI1				HIGD1A				HNRNPA0				PLEKHB2
SPSB1				FCGR3A																								IGHG4				PIK3C3				TWF2				DSTN
DOCK5				EIF1AY																								WARS				TUBB6				TMEM33				E4F1
LILRA5				CD4																								KDM6B				ECSIT				PSAP				HSPA1B
LGALS2				PGAP1																								IFI6				ARHGAP15				SMARCA5				BTN3A3
ZFAND2A				PDCD11																								ARHGAP24				TANGO6				ISG15				GLTP
PSME2				NCR3																								C2CD5				DDX27				SCAPER				SNRPB
CCL4				TCP1																								ZYX				PDE4DIP				PSMD8				NOL7
IFNG				DOCK5																								EPSTI1				TMEM19				CAMTA1				CD33
EPAS1				TGFBR3																								CD55				PLD4				ZC3H15				TTC39C
OBSCN				GNA15																								C16orf58				EPC1				TXLNA				SLC30A6
MARCO				GSAP																								SLC7A5				GTDC1				APOBEC3C				NTHL1
APOBEC3B				MB21D1																								GBP4				CHN2				ANKRD13D				UPP1
TCN2				CD63																								C10orf12				RBM27				ITPR1				THOC3
CHN1				GRIP1																								ERC1				XBP1				CHD1				SGTB
IFIT1				CCL3L3																								UTP14A				SUV420H1								TOX4
ADAMTSL4				TYMP																								N4BP2				CD4								GMFG
IGHG4				YPEL2																								SLFN5				TPMT								RNH1
CNR2				SH3BP2																								GMPPB				HLA-DRB5								HK3
MKI67				VWA8																								SGSH				RASSF2								COX4I1
PALD1				ZNF841																								ZFAND4				MYO15B								HLA-DRB5
MT2A				IQCB1																												DHRS3								CTRL
IGHD				HSPD1																												TMEM205
CST7				GNGT2																												EIF4A2
TNFSF10				CPM																												DPY30
PBX4				GBP1																												KCNAB2
AHR				MYH10																												ATG4A
UBE2S				LEF1																												CCNC
ANXA2				B3GNT2																												SQRDL
GSTM1				NKRF																												SMS
ZNF263				ECHDC1																												FBXO7
SMPDL3A				CDKN1A																												IPMK
POU2AF1				IFNG																												FOSB
IDUA				IGJ																												FBXW5
IGHG3				KRT10																												CUL7
C3AR1				ITGAM
A2M				LIPA
GCNT2				ARSG
HLA-DRA				TBC1D9B
ZNF683				LMNA
CD79A
CCDC180
FAM117B
IGKC
IL3RA
IL8
TGFBR3
ATF3
EPHA1
S100A11
MFN2
TRIB1
TRDC
VPREB3
IFIT3
MPP1
PGAP1
LEF1
CTSB
ACOT9
HLA-DPA1
PM20D2
UBE2L6
ACCS
USP9Y
SMAD7
LRP1
SPON2
PRDM1
CCL3L3
FCGR2A
ODC1
SLAMF7
P2RY6
MYH10
TRIM41
C11orf21
HK3
IGJ
PLTP
PAX5
ZBTB10
TSACC
ALDOC
TSHZ2
ESRRA
DUSP5
GOLIM4
GCNT1
CXCL13
S100A10
CISD1
KIR2DL4
EIF5A2
