## Supplemental Table 5 for "Uncovering Predictive Gene and Cellular Signatures for Checkpoint Immunotherapy Response through Machine Learning Analysis of Immune Single-Cell RNA-seq Data"

### Sheet: Sheet1
Gene	Coefficient
PRIMPOL	-0.141724
ZSCAN30	0.141782
SLX1B	0.142243
SLC16A7	-0.142255
PPAP2A	-0.142267
KLRC4	-0.142515
ITPR3	0.142563
ABHD13	0.142653
PHKA2	0.143351
API5	-0.143484
UNC50	-0.143494
LGALS3	-0.143522
NPEPPS	0.143802
DNAJA2	0.143879
MYADM	-0.143956
CNEP1R1	-0.144338
TUBGCP6	0.144658
NR4A1	0.144782
MAZ	0.145139
SLC24A1	0.14552
FPGS	-0.145823
CCM2	0.145897
ZMYND8	-0.146164
ABCF3	0.146362
DFNB31	-0.14652
PPIP5K1	-0.146854
MAPK6	-0.147466
CHKB	0.147492
ADAM8	-0.147715
ARHGAP26	0.147759
PEA15	-0.148172
ISCA1	0.14845
CXorf65	-0.148522
SUPT3H	0.148625
FCHSD1	-0.148831
NUDT21	-0.152899
HLA-F	-0.153365
WWOX	-0.153401
CDK7	-0.154022
ARHGEF1	-0.154583
RANGAP1	0.154924
CD160	0.155939
GPHN	-0.156447
LETM1	0.156838
PHF21A	-0.157332
BLZF1	-0.157355
ZFP14	-0.157849
XPR1	0.158135
VEZF1	0.15839
COMMD9	0.158577
CTNND1	0.159119
CD97	0.159335
NPIPA7	0.159544
OSBPL8	-0.159599
GZMB	-0.160025
TNFSF9	0.16046
CKS2	-0.160884
ADAT1	-0.16099
ALKBH8	-0.161789
NAGA	-0.162367
DIABLO	-0.162759
MKNK2	-0.162875
ESD	0.168327
BIN2	-0.168932
AIM1	0.170175
NPRL2	0.17038
PLCXD2	-0.170655
DIMT1	-0.170975
HSD17B11	-0.170993
ATF3	0.173132
ENTPD1	-0.173168
ANKZF1	-0.176607
NBPF1	-0.177385
CCNC	0.177624
TRIM35	-0.179435
TNS3	0.180048
NPLOC4	0.183209
HSD17B12	-0.184697
AMT	0.186364
STMN3	-0.187171
SLC44A2	0.189608
OAT	0.191105
MTR	-0.193183
TCHP	0.195551
EIF2S2	-0.205912
TSR2	0.207538
MST4	-0.208116
RARA	-0.2179
UTY	0.219349
IFITM3	0.221911
PIM2	0.223648
TIAM1	0.226722
WARS	-0.315047
STAT1	0.317951
IFI6	-0.44506
GAPDH	0.455928
LGALS1	-0.530334
CCR7	-0.561788
CD38	-0.91488
EPSTI1	-0.947156
