## Supplemental Table 6 for "Uncovering Predictive Gene and Cellular Signatures for Checkpoint Immunotherapy Response through Machine Learning Analysis of Immune Single-Cell RNA-seq Data"

### Sheet: Sheet1
	Percent of Filtered Out Cells
Percent	0.15	0.2	0.25	0.3	0.35	0.4	0.45	0.5	0.55	0.6
Melanoma - Sade-Feldman et al.	0.94	0.94	0.94	0.94	0.94	0.94	0.95	0.96	0.96	0.95
Lung Cancer - Caushi et al.	0.75	0.75	0.75	0.74	0.73	0.73	0.73	0.72	0.72	0.71
Glioblastoma - Guangshuai et al.	0.9	0.9	0.9	0.9	0.9	0.9	0.9	0.9	0.9	0.9
Breast Cancer - Tietscher et al.	0.86	0.86	0.86	0.86	0.88	0.88	0.9	0.9	0.9	0.9
Basal Cell Carcinoma - Yost et al.	0.68	0.68	0.69	0.7	0.69	0.7	0.7	0.72	0.71	0.72
HER2+ & TNBC - Bassez et al.	0.79	0.79	0.79	0.79	0.8	0.8	0.8	0.79	0.79	0.79
TNBC - Zhang et al.	0.95	0.95	0.95	0.95	0.95	0.975	0.975	0.975	0.975	0.975
Mean AUC	0.838571	0.838571	0.84	0.84	0.841429	0.846429	0.850714	0.852143	0.850714	0.849286
